# Functional genetics with a hypomorphic CENP-C mutant reveals a regulatory system for chromosome congression

**DOI:** 10.1101/2025.08.06.668996

**Authors:** Jiahang Miao, Masatoshi Hara, Kuan-Chung Su, Heather R. Keys, Weixia Kong, Yusuke Takenoshita, Iain M. Cheeseman, Tatsuo Fukagawa

**Author notes:** Correspondence to: Masatoshi Hara or Tatsuo Fukagawa.

## Abstract

Chromosome congression is a key process that acts to align chromosomes at the spindle equator via kinetochore-microtubule interactions, with defects in chromosome alignment leading to chromosomal instability. However, defining the mechanisms that underlie chromosome congression is limited due to the multiple factors that act in parallel to regulate chromosome movement. Here, we conducted a genome-wide Cas9-based functional genetics screen using a hypomorphic CENP-C mutant that affects its kinetochore interactions. Our analysis identified *KIF18A,* whose knockout resulted in synthetic lethality with the CENP-C mutant. Further analysis revealed that the synthetic defect was due to a reduction in CENP-E function in the CENP-C mutant. Our work suggests that KIF18A promotes chromosome alignment in cooperation with CENP-E downstream of CENP-C during early prometaphase. Thus, our analysis enables us to dissect parallel molecular mechanisms for chromosome congression and identify sensitivities and biomarkers that might guide anti-KIF18A chemotherapeutics.
