## Supplemental table S2 for "Functional genetics with a hypomorphic CENP-C mutant reveals a regulatory system for chromosome congression"

### Sheet: Sheet1
Figure Position		gRNA sequence		oligo sequence
	sgRNA1	GGTGTATAGCATGCCCATAC	5‘ oligo	CACCGGTGTATAGCATGCCCATAC
			3' oligo	AAACGTATGGGCATGCTATACACC
Fig.S1A
	sgRNA2	AGTGATCAAAGTTGCTAATC	5‘ oligo	CACCGAGTGATCAAAGTTGCTAATC
			3' oligo	AAACGATTAGCAACTTTGATCACTC
Fig.S3A	sgRNA	CTAGTGGCCCCACTGTGGGG	5‘ oligo	CACCGCTAGTGGCCCCACTGTGGGG
			3' oligo	AAACCCCCACAGTGGGGCCACTAGC
	sgRNA1	GGGCCTCGGGCTTTCGGCTC	5‘ oligo	CACCGGGCCTCGGGCTTTCGGCTC
			3' oligo	AAACGAGCCGAAAGCCCGAGGCCC
Fig.S4A
	sgRNA2	GGCCGGAACATGGCTGCGTC	5‘ oligo	CACCGGCCGGAACATGGCTGCGTC
			3' oligo	AAACGACGCAGCCATGTTCCGGCC
Fig.S5B	sgRNA	GAAGCCTGAACCCAAGGTAAG	5‘ oligo	CACCGAAGCCTGAACCCAAGGTAAG
			3' oligo	AAACCTTACCTTGGGTTCAGGCTTC
Fig.S7A	sgRNA	CTAGTGGCCCCACTGTGGGG	5‘ oligo	CACCGCTAGTGGCCCCACTGTGGGG
			3' oligo	AAACCCCCACAGTGGGGCCACTAGC
sgRNA used for Cas9 induced gene knock down in K562 cells (Fig.S3)
Targeting gene		gRNA sequence		oligo sequence
	sgRNA1	CAAGATGTCACTCATTGACC	5‘ oligo	CACCGCAAGATGTCACTCATTGACC
			3' oligo	AAACGGTCAATGAGTGACATCTTGC
Kif18A	sgRNA2	TAAGTATGCTAACCGGGCAA	5‘ oligo	CACCGTAAGTATGCTAACCGGGCAA
			3' oligo	AAACTTGCCCGGTTAGCATACTTAC
	sgRNA3	AAATCGGGTCCCCTTAGCAC	5‘ oligo	CACCGAAATCGGGTCCCCTTAGCAC
			3' oligo	AAACGTGCTAAGGGGACCCGATTTC
	sgRNA1	GTAGTAAATGAAGACACCCA	5‘ oligo	CACCGTAGTAAATGAAGACACCCA
			3' oligo	AAACTGGGTGTCTTCATTTACTAC
Kif15	sgRNA2	AAGCTCCACAAGGAATCCCG	5‘ oligo	CACCGAAGCTCCACAAGGAATCCCG
			3' oligo	AAACCGGGATTCCTTGTGGAGCTTC
	sgRNA3	GGAGTGCAGCCGGAGACTCG	5‘ oligo	CACCGGAGTGCAGCCGGAGACTCG
			3' oligo	AAACCGAGTCTCCGGCTGCACTCC
	sgRNA1	GAGATTTTCCAGCATGACGG	5‘ oligo	CACCGAGATTTTCCAGCATGACGG
			3' oligo	AAACCCGTCATGCTGGAAAATCTC
SPAG5	sgRNA2	GATGGCACTAAAACACATGC	5‘ oligo	CACCGATGGCACTAAAACACATGC
			3' oligo	AAACGCATGTGTTTTAGTGCCATC
	sgRNA3	GGGGCGAAGGCGACAGGCTG	5‘ oligo	CACCGGGGCGAAGGCGACAGGCTG
			3' oligo	AAACCAGCCTGTCGCCTTCGCCCC
	sgRNA1	TCACAGGTCAGTTTAGGGGC	5‘ oligo	CACCGTCACAGGTCAGTTTAGGGGC
			3' oligo	AAACGCCCCTAAACTGACCTGTGAC
NPM1	sgRNA2	AGGTGGTAGCAAGGTTCCAC	5‘ oligo	CACCGAGGTGGTAGCAAGGTTCCAC
			3' oligo	AAACGTGGAACCTTGCTACCACCTC
	sgRNA3	ATTAGTGGACAGCACTTAGT	5‘ oligo	CACCGATTAGTGGACAGCACTTAGT
			3' oligo	AAACACTAAGTGCTGTCCACTAATC
	sgRNA1	AAGAAGATGAAGCCCTACGA	5‘ oligo	CACCGAAGAAGATGAAGCCCTACGA
			3' oligo	AAACTCGTAGGGCTTCATCTTCTTC
KNTC1	sgRNA2	AAGCTAACGATGAAAATCGG	5‘ oligo	CACCGAAGCTAACGATGAAAATCGG
			3' oligo	AAACCCGATTTTCATCGTTAGCTTC
	sgRNA3	AAACATTCGGAACACTATGG	5‘ oligo	CACCGAAACATTCGGAACACTATGG
			3' oligo	AAACCCATAGTGTTCCGAATGTTTC
	sgRNA1	AAGTTTTGGCACACTCCGGG	5‘ oligo	CACCGAAGTTTTGGCACACTCCGGG
			3' oligo	AAACCCCGGAGTGTGCCAAAACTTC
ZW10	sgRNA2	TTGATACGTGAAGATCCCGG	5‘ oligo	CACCGTTGATACGTGAAGATCCCGG
			3' oligo	AAACCCGGGATCTTCACGTATCAAC
	sgRNA3	GCCTAGCATGCAGAGCGCGC	5‘ oligo	CACCGCCTAGCATGCAGAGCGCGC
			3' oligo	AAACGCGCGCTCTGCATGCTAGGC
	sgRNA1	TGGCGATGACCTACAAACAG	5‘ oligo	CACCGTGGCGATGACCTACAAACAG
			3' oligo	AAACCTGTTTGTAGGTCATCGCCAC
NDE1	sgRNA2	GTCTTCGAGAGACATGATCG	5‘ oligo	CACCGTCTTCGAGAGACATGATCG
			3' oligo	AAACCGATCATGTCTCTCGAAGAC
	sgRNA3	CAGTCCCCAAACCGAACAGG	5‘ oligo	CACCGCAGTCCCCAAACCGAACAGG
			3' oligo	AAACCCTGTTCGGTTTGGGGACTGC
	sgRNA1	AGTGATGAGTCCATAGGCAA	5‘ oligo	CACCGAGTGATGAGTCCATAGGCAA
			3' oligo	AAACTTGCCTATGGACTCATCACTC
NEDD1	sgRNA2	GGAAACACTGAGTTCAACTG	5‘ oligo	CACCGGAAACACTGAGTTCAACTG
			3' oligo	AAACCAGTTGAACTCAGTGTTTCC
	sgRNA3	ACAACCTATGACATCAGCTA	5‘ oligo	CACCGACAACCTATGACATCAGCTA
			3' oligo	AAACTAGCTGATGTCATAGGTTGTC
	sgRNA1	GGAGAACGTCCCCGAAGCAA	5‘ oligo	CACCGGAGAACGTCCCCGAAGCAA
			3' oligo	AAACTTGCTTCGGGGACGTTCTCC
ASPM	sgRNA2	AAGTGAGCCCGACCGAGCGG	5‘ oligo	CACCGAAGTGAGCCCGACCGAGCGG
			3' oligo	AAACCCGCTCGGTCGGGCTCACTTC
	sgRNA3	TCAGCGTACTACTCAAACTG	5‘ oligo	CACCGTCAGCGTACTACTCAAACTG
			3' oligo	AAACCAGTTTGAGTAGTACGCTGAC
	sgRNA1	GAGCAGAGTCTCCCGCGAGG	5‘ oligo	CACCGAGCAGAGTCTCCCGCGAGG
			3' oligo	AAACCCTCGCGGGAGACTCTGCTC
TUBGCP6	sgRNA2	AGAGGAGCCTTACCTGACGG	5‘ oligo	CACCGAGAGGAGCCTTACCTGACGG
			3' oligo	AAACCCGTCAGGTAAGGCTCCTCTC
	sgRNA3	CCTATGAGGCCAGCAAGCGG	5‘ oligo	CACCGCCTATGAGGCCAGCAAGCGG
			3' oligo	AAACCCGCTTGCTGGCCTCATAGGC
