## Supplemental table S3 for "Functional genetics with a hypomorphic CENP-C mutant reveals a regulatory system for chromosome congression"

### Sheet: PCR primer
Figure Position	Primer name	Primer sequence
	F1	cttcgatgatctcccattatgtgacg
	R1	acgtaaatcacCTGGAAGGTCGAC
Fig.S1A
	F2	AAAGACACTTGTATTCAGTCACCAAGC
	R2	cattgcttggaaccaaaaggctac
Fig.S1B	Probe primer 5'	AGTCTAGCTCCAGTTCCTAGGCCTC
	Probe primer 3'	CTGCAGGCATCTGGTAAGCTTTATTCC
Fig.S1C	F3	CTGAGACTTAAGGTTATTGCTTGGCCG
	R3	GATGAACTTCATGGGCCTGAACTGA
Fig.S3A	F1	gtttacgggctgcttgccaatacg
	R1	agtgcccttgctgtgccgccggaac
Primer used in RT-qPCR (Fig.S3)
Target gene	Primer name	Primer sequence
GAPDH	5' primer	GAGAACGGGAAGCTTGTCATCAATGG
	3' primer	AAATGAGCCCCAGCCTTCTCCATGG
Kif18A	5' primer	AAGAATGTGGACAGGAGGACTTGG
	3' primer	CCATGCTTGGTACAGGCATAGAATGC
Kif15	5' primer	TTGGAAGCAACAAAAGCCTGCAAGC
	3' primer	GAATGAAGTTGGTAGGCCTTGGTTGG
SPAG5	5' primer	GAAATATCCTAGAGGAGAACCTTCG
	3' primer	CCAGCAATCCCTGTAGTTCTTTGC
NPM1	5' primer	CTTGCTGCTGATGAAGATGATGACG
	3' primer	GTGCATTTTTGGCTGGAGTATCTCG
KNTC1	5' primer	CCAGTTAGAACTTCCGGCTTTTGC
	3' primer	AATAACCTGAGGGTCACAGGAACC
ZW10	5' primer	GTGCCAAAATGGATGCCATTCAAGG
	3' primer	TTACTTCACTGGAAGAGAACGCAGC
NDE1	5' primer	AGGCCATCGAAAGAAATGCCTTCC
	3' primer	TGCCGCAAATCTCTGGCTTCATCC
NEDD1	5' primer	GTTCTCACCTATCAGAGATGATGC
	3' primer	GGAGGAAACACTGAGTTCAACTGC
ASPM	5' primer	GGCTGTGAAGAATGCTAACAAGCAGG
	3' primer	TTACTGATGCAGCCCTATTTCGCTGG
TUBGCP6	5' primer	ACTCATGCAGCAGTCCTACAACACC
	3' primer	TGAAGTTGATGCGCAGCAGAAAGTCC
siRNA sequences
Name	Catalog#	Target sequences
ON-TARGETplus Non-targeting Pool	D-001810-10-05	UGGUUUACAUGUCGACUAA
		UGGUUUACAUGUUGUGUGA
		UGGUUUACAUGUUUUCUGA
		UGGUUUACAUGUUUUCCUA
ON-TARGETplus Human KIF18A (81930) siRNA - SMARTpool	J-006849-05	UAAAUUACCCGAACAAGAA
	J-006849-06	GAAAGUAGUAGUUCGUGUA
	J-006849-07	CAAAAUCCGUCUACAGUAA
	J-006849-08	GGAUAUAAUUGCACAGUAC
